# Pharmacological enrichment of polygenic risk for precision medicine in complex disorders

**DOI:** 10.1101/655001

**Authors:** William R. Reay, Joshua R. Atkins, Vaughan J. Carr, Melissa J. Green, Murray J. Cairns

## Abstract

Individuals with complex disorders typically have a heritable burden of common variation that can be expressed as a polygenic risk score (PRS). While PRS has some predictive utility, it lacks the molecular specificity to be directly informative for clinical interventions. We therefore sought to develop a framework to quantify an individual’s common variant enrichment in clinically actionable systems responsive to existing drugs. This was achieved with a metric designated the *pharmagenic enrichment score* (PES), which we demonstrate for individual SNP profiles in a cohort of cases with schizophrenia. A large proportion of these had elevated PES in one or more of eight clinically actionable gene-sets enriched with schizophrenia associated common variation. Notable candidates targeting these pathways included vitamins, insulin modulating agents, and protein kinase inhibitors with putative neuroprotective properties. Interestingly, elevated PES was also observed in individuals with otherwise low common variant burden. The biological saliency of PES profiles were observed directly through their impact on gene expression in a subset of the cohort with matched transcriptomic data, supporting our assertion that this framework can integrate an individual’s common variant risk to inform personalised interventions, including drug repositioning, for complex disorders such as schizophrenia.
