## Supplemental Tables for "Pharmacological enrichment of polygenic risk for precision medicine in complex disorders"

### Sheet: Acetylcholine_PES
Genes	t_value	p_value	q_value
CHRNA2	2.28048	0.0256274	0.205019
CHRNA3	0.891472	0.37573	1
CHRNA5	1.11616	0.268169	1
CHRNA6	1.17979	0.242078	1
CHRNA9	1.01345	0.314334	1
CHRNB3	1.0085	0.316686	1
CHRNE	1.3914	0.16851	1
CHRNG	0.979793	0.330562	1

### Sheet: CRMPs_in_SEMA3A_PES
Genes	t_value	p_value	q_value
CDK5	0.567107	0.572456	1
CDK5R1	0.650865	0.517264	1
CRMP1	0.766296	0.446077	1
DPYSL2	-0.514342	0.608633	1
DPYSL4	0.00395308	0.996857	1
DPYSL5	1.6191	0.109923	1
FES	-0.368234	0.71381	1
FYN	-1.10638	0.27235	1
NRP1	-0.45166	0.65291	1
PLXNA1	-0.0550138	0.956284	1
PLXNA2	0.41598	0.678697	1
PLXNA3	-0.916616	0.362491	1

### Sheet: Folate_PES
Genes	t_value	p_value	q_value
ALDH1L1	-0.846879	0.399948	1
AMT	-0.671127	0.504348	1
ATIC	-1.60666	0.112631	1
FTCD	0.887999	0.377582	1
GART	-0.114562	0.90912	1
MTFMT	-0.769704	0.444065	1
MTHFD1	-1.15211	0.253197	1
MTHFD1L	-0.819082	0.41552	1
MTHFD2	-0.659997	0.511421	1
MTHFD2L	-1.17662	0.243332	1
MTHFR	-1.232	0.22207	1
MTHFS	-0.0249055	0.980201	1
MTR	0.748165	0.456867	1
SHMT1	-0.719031	0.474515	1
SHMT2	-2.9378	0.00447238	0.0715581
TYMS	-0.398278	0.691637	1

### Sheet: GABA_PES
Genes	t_value	p_value	q_value
ATF4	0.71803	0.475128	1
GABBR1	-0.371691	0.711245	1
GABRA1	-1.16707	0.247144	1
GABRA2	2.13591	0.0361857	0.470415
GABRA4	0.649169	0.518354	1
GABRA5	-1.63838	0.105831	1
GABRE	-0.609278	0.544313	1
GABRG2	0.923874	0.358726	1
GABRG3	-0.344697	0.731356	1
GNAI2	0.436141	0.664077	1
HTR4	-0.744263	0.459209	1
PLCL1	0.635398	0.527241	1
PLCL2	0.879991	0.381876	1

### Sheet: Hedgehog_signalling_PES
Genes	t_value	p_value	q_value
L1CAM	2.78398	0.00689991	0.206997
HEY2	2.3482	0.0216948	0.629149
NRP2	2.2164	0.0299159	0.837644
MYH9	-2.04606	0.044509	1
SHH	1.64046	0.105396	1
CRMP1	1.4097	0.163055	1
VEGFA	1.38745	0.169705	1
RASA1	-1.31234	0.193691	1
HEY1	1.24252	0.218193	1
RTN1	-1.22371	0.225163	1
CNTFR	1.1992	0.234493	1
PTCH1	1.149	0.254468	1
PLG	1.01999	0.311243	1
GPR56	-0.958764	0.340977	1
SLIT1	-0.913094	0.364328	1
ETS2	-0.827807	0.410593	1
TLE3	0.807438	0.422149	1
CDK6	0.693531	0.490272	1
CDK5R1	0.674056	0.502495	1
CELSR1	0.663034	0.509486	1
NRCAM	0.619445	0.537634	1
AMOT	-0.60235	0.548888	1
DPYSL2	-0.554408	0.581067	1
LDB1	0.523202	0.602486	1
ACHE	0.510935	0.611005	1
GLI1	-0.406282	0.685775	1
PML	0.348421	0.72857	1
NRP1	0.33688	0.737216	1
TLE1	-0.183761	0.854732	1
UNC5C	0.0151651	0.987944	1

### Sheet: HIF2_PES
Genes	t_value	p_value	q_value
APEX1	0.114515	0.909157	1
ARNT	1.51343	0.134673	1
CITED2	0.77093	0.443343	1
CREBBP	0.843944	0.401575	1
EFNA1	2.09049	0.0402063	1
EGLN1	0.647553	0.519392	1
EGLN2	-0.733857	0.465487	1
EIF3E	-0.78654	0.434206	1
ELK1	0.876005	0.384024	1
EP300	0.201161	0.841156	1
EPAS1	1.41538	0.161391	1
ETS1	0.213064	0.831896	1
FXN	-0.330214	0.742225	1
HIF1AN	-1.12015	0.266476	1
KDR	1.20683	0.231559	1
MMP14	-1.01544	0.313391	1
PGK1	0.661896	0.510211	1
SERPINE1	-0.128774	0.897906	1
SIRT1	-0.897439	0.372561	1
SLC11A2	0.738647	0.462591	1
SLC2A1	0.259585	0.795946	1
SP1	-1.43808	0.154867	1
T-SP1	1.43808	0.154867	1
TCEB1	0.324842	0.746269	1
TCEB2	-1.1989	0.234609	1
TWIST1	1.06042	0.2926	1
VEGFA	1.87118	0.0655002	1
VHL	0.351539	0.72624	1

### Sheet: Insulin_secretion_PES
Gene	t_value	p_value	q_value
ADCY6	-0.029141	0.976835	1
ADCY8	1.19355	0.236685	1
ADRA2A	-1.71315	0.0911118	1
CACNB3	1.1354	0.260082	1
CTNNB1	-1.55206	0.125158	1
DPP4	-1.07501	0.286064	1
FFAR1	-0.0616933	0.950983	1
GLP1R	-0.62247	0.535655	1
GNA11	-0.605544	0.546776	1
GNA14	0.25324	0.800825	1
GNA15	-0.610692	0.543382	1
GNAI1	0.437475	0.663114	1
GNAI2	-1.43458	0.15586	1
GNAO1	-2.82998	0.00607024	0.394565
GNAQ	-0.213424	0.831617	1
GNAS	-1.59133	0.116041	1
GNB1	-1.31671	0.19223	1
GNB2	-0.937256	0.35185	1
GNB3	-2.49101	0.0151121	0.952065
GNB4	0.705305	0.482961	1
GNB5	-1.54053	0.12794	1
DNAJC25-GNG10	-0.587826	0.55854	1
GNG10	0.482963	0.630629	1
GNG11	0.292713	0.770607	1
GNG2	-0.11435	0.909287	1
GNG3	1.68376	0.0966832	1
GNG5	-0.694282	0.489803	1
GNG7	-1.38963	0.169044	1
GNG8	0.671348	0.504208	1
GNGT2	0.700906	0.485685	1
GPR119	1.04522	0.299518	1
INS	-0.472231	0.638231	1
IQGAP1	0.635481	0.527187	1
ISL1	-1.31307	0.193447	1
ITPR2	-0.812703	0.419144	1
ITPR3	1.21823	0.227228	1
KCNC2	0.572223	0.569004	1
KCNG2	0.633559	0.528433	1
LEP	-0.692257	0.491066	1
MARCKS	-0.905452	0.368332	1
PLCB1	-0.948316	0.346231	1
PLCB2	-2.14395	0.0355122	1
PLCB3	0.0584328	0.95357	1
PRKACA	0.390886	0.697068	1
PRKACB	-0.655055	0.51458	1
PRKACG	-0.388983	0.69847	1
PRKAR1A	0.931061	0.355022	1
PRKAR1B	-2.65476	0.00981751	0.628321
PRKAR2A	-1.56129	0.122965	1
PRKAR2B	-1.20165	0.233549	1
PRKCA	-0.605142	0.547041	1
RAP1A	-0.389703	0.697939	1
RAP1B	0.587257	0.558921	1
RAPGEF3	0.256456	0.798351	1
RAPGEF4	0.748636	0.456585	1
SEC11A	-0.430397	0.668229	1
SEC11C	0.164367	0.869916	1
SLC25A4	-0.916792	0.362399	1
SLC25A5	-2.88403	0.00521305	0.344061
SLC2A1	-0.309628	0.757764	1
SNAP25	-0.511878	0.610348	1
SPCS1	-0.157258	0.875494	1
SPCS2	-0.203442	0.83938	1
SPCS3	-0.737223	0.463451	1
STX1A	-3.49899	0.000816408	0.0546993
STXBP1	-1.08502	0.281637	1
VAMP2	-1.45027	0.151449	1

### Sheet: NOS1_PES
Genes	t_value	p_value	q_value
CALM1	0.0663098	0.94732	1
CALM2	1.18189	0.241248	1
CALM3	0.0829099	0.93416	1
DLG4	1.71313	0.0911151	1
GRIN1	1.06277	0.291539	1
GRIN2A	-0.382459	0.70328	1
GRIN2B	-0.541788	0.589685	1
PPP3CA	0.726889	0.469718	1
PPP3CB	-1.38913	0.169198	1
PPP3CC	-3.08215	0.00293848	0.0499542
PRKACB	1.37528	0.173431	1
PRKACG	-0.507815	0.61318	1
PRKAR1A	0.115981	0.908	1
PRKAR1B	0.307189	0.759612	1
PRKAR2A	-1.44828	0.152003	1
PRKAR2B	0.798392	0.427344	1
PRKCA	0.303672	0.762279	1
